# Beyond reference bias: Making pangenomes accessible with PangyPlot

**DOI:** 10.1101/2025.10.31.684064

**Authors:** Scott Mastromatteo, Shalvi Chirmade, Delnaz Roshandel, Bhooma Thiruvahindrapuram, Zhuozhi Wang, Rohan V Patel, Wilson WL Sung, Amirhossein Hajianpour, Cheng Wang, Fan Lin, Katherine Keenan, Julie Avolio, Paul Eckford, Felix Ratjen, Canadian Cystic Fibrosis Gene Modifier Consortium, Lisa J Strug

## Abstract

Linear reference genomes have standardized genomics research but remain limited by reference bias, which skews read mapping and variant discovery. This bias can distort the interpretation of genetic variation, particularly for populations that are genetically distant from the reference. Pangenome graphs, such as those generated by the Human Pangenome Reference Consortium (HPRC), mitigate this limitation by integrating diverse haplotypes into a unified representation of human genetic variation. However, the complexity of graph-based data and the lack of intuitive visualization tools have hindered broader adoption.

Here we introduce *PangyPlot*, a genome browser that simplifies exploration of pangenome graphs by retaining linear-style navigation, integrating gene annotations, abstracting complex variation into interpretable structures, and employing a dynamic, physics-based layout optimization engine. We demonstrate its utility by constructing a chromosome 7 graph from 101 individuals with cystic fibrosis (CF), capturing a broad spectrum of genetic variation. Using *PangyPlot*, we visualized CF-relevant loci and compared results with existing graph viewers, highlighting its ability to display both base-level and large structural variation. With an additional 64 PacBio HiFi assemblies, we fine-mapped a repeat-dense CF modifier locus on chromosome 5, where *PangyPlot* was used in conjunction with graph-based analysis to identify a repeat expansion in the 5^***′***^ end of *EXOC3* that may promote G-quadruplex formation and affect gene expression. Together, these examples demonstrate *PangyPlot* ‘s capacity to make population-level variation interpretable. To support broader use of graph-based resources, we also released a live public instance of *PangyPlot* preloaded with HPRC data (https://pangyplot.research.sickkids.ca/).
