## Supplementary Data 1 for "Beyond reference bias: Making pangenomes accessible with PangyPlot"

### Sheet: rs72711364
repeat	hg38_coordinates	min_length	max_length	sd_length	unique_lengths	unique_lengths_nonsingleton	beta	p_value	bonferroni
92	chr5:446832-446888	-3	1	0.965624	5	3	-2.1987	1.75373e-20	*
90	chr5:444649-444923	-23	60	28.7838	4	2	0.0773086	6.22607e-20	*
67	chr5:412678-412740	-8	2	1.09254	7	6	-2.76972	1.38014e-17	*
68	chr5:413289-413335	-2	1	0.544835	4	4	-2.91312	4.75854e-16	*
70	chr5:415266-415755	-170	5581	941.696	113	42	0.00208445	6.23686e-16	*
137	chr5:500399-500969	-76	189	17.9711	7	4	0.158589	1.55209e-13	*
88	chr5:443190-443302	-54	30	17.4073	24	16	-0.233271	3.57299e-13	*
142	chr5:507049-507148	-16	8	3.72045	8	7	0.298021	6.93474e-13	*
62	chr5:403674-403720	-26	3	1.86061	6	5	-1.55536	8.13902e-13	*
171	chr5:536327-537216	-217	130	80.0765	7	3	-0.0121979	3.9688e-12	*
74	chr5:424038-424544	-1	667	141.059	14	9	0.00748534	1.25381e-11	*
73	chr5:420763-420942	-1	221	101.204	6	5	-0.0164356	1.61645e-11	*
135	chr5:497671-498051	-132	88	57.6685	11	8	-0.0169809	3.88416e-11	*
101	chr5:459170-459219	-2	2	0.80382	5	4	1.23688	9.76742e-11	*
167	chr5:532087-532563	-179	0	25.769	5	3	-0.0374317	1.82264e-10	*
201	chr5:575007-575197	0	216	76.8912	4	3	0.0109664	2.00731e-10	*
87	chr5:441154-441816	-17	24	10.0645	35	26	-0.134993	2.70077e-10	*
98	chr5:454978-455099	0	18	8.97652	2	2	-0.208024	6.8292e-10	*
150	chr5:516991-518063	-1115	8	64.2808	5	4	0.1556	7.78425e-09	*
177	chr5:543180-543476	-99	348	28.5015	8	3	-0.0384247	1.52916e-08	*
133	chr5:495352-495996	-385	456	201.955	60	34	-0.00421354	1.95005e-08	*
63	chr5:404337-404379	-2	0	0.494092	3	2	2.09683	4.65447e-08	*
103	chr5:461134-461209	-5	0	2.4113	2	2	0.649219	8.26866e-08	*
188	chr5:557346-558151	-642	722	127.087	13	8	-0.00597331	1.05088e-07	*
190	chr5:559625-560172	-4	2	0.990082	7	6	-0.770871	1.57359e-07	*
186	chr5:554328-555150	-549	1147	340.946	85	44	-0.00221575	2.26174e-07	*
115	chr5:473119-473187	0	71	11.095	8	3	-0.16866	4.8196e-07	*
224	chr5:610361-611360	-15	372	22.5578	10	6	-0.122069	1.16135e-06	*
215	chr5:594835-595291	-36	1	13.8668	6	3	-0.0430039	1.4712e-06	*
176	chr5:542183-542384	-34	498	163.029	15	8	-0.00396636	3.05332e-06	*
123	chr5:484039-484527	-1201	-177	261.216	9	8	-0.0266721	7.20853e-06	*
77	chr5:426163-427153	-4	16	5.78799	6	6	0.101214	7.56406e-06	*
117	chr5:474056-474915	-818	422	160.045	26	16	-0.00408035	9.66515e-06	*
91	chr5:445311-445391	0	3	0.50813	4	3	1.39419	2.06076e-05	*
130	chr5:492045-492500	-309	192	42.3623	21	15	0.0158174	3.3354e-05	*
228	chr5:616754-617018	-455	6	27.1905	11	8	-0.263025	6.33418e-05	*
207	chr5:583742-585456	-16	28	10.9727	5	5	0.0476433	6.57209e-05	*
30	chr5:352154-353055	-775	222	87.6625	12	6	-0.0078361	8.4756e-05	*
170	chr5:535636-535804	0	2	0.462905	3	3	1.48734	0.000102089	*
140	chr5:505177-505959	-155	523	69.1039	40	25	0.0109239	0.000148943	*
139	chr5:502770-503041	-197	497	44.0167	10	7	0.0216841	0.000207011	*
7	chr5:320149-320192	-57	2	3.35113	5	4	1.14565	0.000244198	*
96	chr5:450775-450828	-1	1	0.356032	3	3	-2.23159	0.000340859	*
121	chr5:481676-482060	-156	162	85.0067	18	13	-0.00520497	0.00134648
55	chr5:394222-394696	-76	340	88.677	16	11	-0.00830011	0.002823
132	chr5:495275-495341	0	8	2.67906	3	2	-0.259764	0.00527201
193	chr5:561701-565868	-4105	2239	1111.77	190	51	-0.000362543	0.00603179
144	chr5:508151-508723	-212	1	34.2958	5	4	-0.010381	0.00799843
17	chr5:330357-331125	-4	4	1.74434	9	8	-0.207558	0.0104663
125	chr5:486842-487604	-992	788	396.365	26	10	-0.00129798	0.0130805
60	chr5:402257-402765	-57	171	20.4555	7	5	0.0316178	0.0163695
28	chr5:344263-345618	-1511	8216	1260.01	204	39	0.000297035	0.0167169
196	chr5:570524-570834	-106	125	17.8988	9	4	0.0282691	0.0249199
162	chr5:528157-528293	-28	1	5.24687	3	2	-0.0470398	0.0357629
223	chr5:608716-608878	-50	0	23.5286	2	2	-0.0114846	0.0551284
24	chr5:340635-341360	-724	60	69.2165	55	33	0.012237	0.0607129
11	chr5:323988-324101	-1	110	9.67605	12	3	0.0525161	0.0672825
5	chr5:317708-318343	-399	2541	348.24	151	38	-0.000781229	0.0747091
57	chr5:396952-398488	-1227	616	351.135	56	11	-0.000669426	0.0821132
143	chr5:507591-508034	23	1357	112.94	45	24	-0.00248984	0.0876422
205	chr5:581196-581494	-34	0	9.2253	2	2	0.0318027	0.0883209
36	chr5:370008-370305	-27	140	38.7503	9	6	0.00499106	0.109556
84	chr5:436174-436354	-1	167	32.1115	10	8	0.00693802	0.110855
141	chr5:506867-506931	-6	1	1.34969	5	4	-0.202572	0.114294
180	chr5:548750-549315	-749	370	136.374	14	7	0.00160438	0.128533
147	chr5:512201-512552	-147	153	24.8891	5	3	0.30308	0.158492
35	chr5:366052-366118	-1	2	0.268307	4	2	-1.0636	0.167954
189	chr5:558525-559200	-292	3	26.2049	6	4	0.0180503	0.225611
110	chr5:467358-468562	-966	46	264.353	16	10	0.000600355	0.229359
149	chr5:515578-516106	-125	84	28.0537	19	11	-0.0065054	0.230145
185	chr5:552092-553917	-1791	1981	731.677	78	23	-0.000207635	0.231684
220	chr5:605220-605741	-854	124	136.843	11	10	0.00153506	0.242469
154	chr5:522714-522793	-2	2	0.448832	5	4	-0.346714	0.305467
163	chr5:528467-528755	0	1	0.187354	2	2	0.629044	0.33921
122	chr5:482934-483026	0	1	0.187056	2	2	0.595718	0.368667
25	chr5:341505-341570	-3	6	1.59925	8	6	0.070689	0.369586
156	chr5:523580-523619	-1	2	0.473687	4	4	-0.22762	0.440146
145	chr5:508917-509555	-5	5	0.482243	5	3	-0.367205	0.458926
32	chr5:356422-359449	-2910	2108	775.316	94	18	0.000134492	0.468296
198	chr5:573009-573118	-1	3	0.699017	5	4	-0.132419	0.515227
52	chr5:389896-390099	0	6	0.728145	5	5	-0.182496	0.532638
111	chr5:469339-469728	-1	7	1.95297	4	2	-0.0415395	0.534116
13	chr5:324765-324834	-2	1	0.181189	3	2	0.509279	0.565358
1	chr5:312830-312974	-43	1	10.1961	4	3	0.166077	0.589039
49	chr5:383534-383601	-1	1	0.140331	3	2	-0.480767	0.604082
6	chr5:318486-318621	-40	44	16.4737	5	4	0.00412143	0.608076
78	chr5:429157-429401	-65	65	17.9631	5	4	0.123131	0.63329
26	chr5:343172-343575	-145	186	58.0033	15	11	-0.00102319	0.647143
72	chr5:418732-418792	0	2	0.278648	2	2	0.134821	0.761411
114	chr5:472764-472845	-1	1	0.140101	3	2	-0.324947	0.773634
53	chr5:391283-392498	-1132	849	231.366	65	28	0.000124964	0.833619
37	chr5:370558-370790	-1	1	0.140101	3	2	-0.228823	0.840091
18	chr5:332239-332274	-32	6	2.06805	8	6	0.0330055	0.846253
202	chr5:577314-577641	-24	0	2.75281	2	2	-0.00137431	0.977541
29	chr5:348318-348372	-1	2	0.43517	4	4	0.00956404	0.97876
233	chr5:624180-624248	-264	0	28.9767	2	2	0.496443	1
71	chr5:416818-417516	-40	0	5.10421	2	2	2.63343	1
2	chr5:314132-314216	-1	0	0.081513	2	2	NA
3	chr5:316487-316548	0	0	0	1	1	NA
4	chr5:317529-317594	-1	2	0.129706	3	1	NA
8	chr5:321637-321704	0	1	0.0821985	2	2	NA
9	chr5:322103-322185	0	0	0	1	1	NA
10	chr5:322406-322485	0	0	0	1	1	NA
12	chr5:324437-324478	-1	1	0.280337	3	3	NA
14	chr5:325625-325681	-1	2	0.128416	3	1	NA
15	chr5:327745-327818	0	0	0	1	1	NA
16	chr5:329097-329162	0	1	0.0572598	2	1	NA
19	chr5:332765-332828	0	0	0	1	1	NA
20	chr5:333571-333640	0	1	0.0573539	2	1	NA
21	chr5:339082-339144	0	1	0.0811098	2	2	NA
22	chr5:339446-339561	-1	0	0.0574485	2	1	NA
23	chr5:340457-340517	-1	1	0.0813788	3	1	NA
27	chr5:344048-344137	0	1	0.0817852	2	2	NA
31	chr5:355219-355305	0	1	0.0571662	2	1	NA
33	chr5:362773-362846	0	0	0	1	1	NA
34	chr5:364309-364376	0	0	0	1	1	NA
38	chr5:371562-371680	0	0	0	1	1	NA
39	chr5:372417-372507	0	0	0	1	1	NA
40	chr5:372575-372678	0	0	0	1	1	NA
41	chr5:373203-373283	0	0	0	1	1	NA
42	chr5:373817-373859	0	0	0	1	1	NA
43	chr5:374625-374685	0	0	0	1	1	NA
44	chr5:377706-377810	0	0	0	1	1	NA
45	chr5:378392-378456	0	0	0	1	1	NA
46	chr5:379194-379252	0	0	0	1	1	NA
47	chr5:380674-380773	0	0	0	1	1	NA
48	chr5:381241-381304	0	0	0	1	1	NA
50	chr5:385075-385142	0	0	0	1	1	NA
51	chr5:386720-386950	-3	60	13.0469	3	3	NA
54	chr5:392766-392867	-1	0	0.0575435	2	1	NA
56	chr5:396774-396838	0	89	5.12137	2	1	NA
58	chr5:399941-400001	0	0	0	1	1	NA
59	chr5:401214-401293	0	3	0.172345	2	1	NA
61	chr5:403025-403088	-1	0	0.0991737	2	2	NA
64	chr5:406257-406338	0	0	0	1	1	NA
65	chr5:407509-407579	0	0	0	1	1	NA
66	chr5:411604-411694	0	1	0.0573539	2	1	NA
69	chr5:414238-414311	0	0	0	1	1	NA
75	chr5:424998-425098	-1	1	0.0812444	3	1	NA
76	chr5:425288-425360	0	0	0	1	1	NA
79	chr5:429456-429543	0	12	3.03703	3	3	NA
80	chr5:431554-431681	-4	1	0.243377	4	1	NA
81	chr5:432381-432467	0	0	0	1	1	NA
82	chr5:434946-435006	0	0	0	1	1	NA
83	chr5:435135-435303	-40	40	6.07835	3	3	NA
85	chr5:436765-436880	0	0	0	1	1	NA
86	chr5:439041-439114	0	1	0.0990115	2	2	NA
89	chr5:443440-444118	0	2	0.140101	3	2	NA
93	chr5:450223-450295	0	0	0	1	1	NA
94	chr5:450518-450579	0	0	0	1	1	NA
95	chr5:450590-450649	0	0	0	1	1	NA
97	chr5:454777-454850	-3	1	0.323303	4	2	NA
99	chr5:456551-456773	0	1	0.0573539	2	1	NA
100	chr5:458170-458221	0	0	0	1	1	NA
102	chr5:460456-460744	-26	0	2.5743	2	2	NA
104	chr5:462591-462654	0	0	0	1	1	NA
105	chr5:463078-463153	0	0	0	1	1	NA
106	chr5:463573-463749	0	0	0	1	1	NA
107	chr5:464028-464283	-52	52	4.2251	4	1	NA
108	chr5:465835-465909	0	0	0	1	1	NA
109	chr5:466023-466083	0	0	0	1	1	NA
112	chr5:470341-470422	0	0	0	1	1	NA
113	chr5:472240-472327	0	0	0	1	1	NA
116	chr5:473285-473360	0	1	0.0809768	2	2	NA
118	chr5:475463-475511	0	3	0.172062	2	1	NA
119	chr5:476492-476559	-7	0	0.401478	2	1	NA
120	chr5:478575-478649	0	0	0	1	1	NA
124	chr5:485748-485819	0	0	0	1	1	NA
126	chr5:487808-487875	0	0	0	1	1	NA
127	chr5:488667-488710	0	0	0	1	1	NA
128	chr5:490268-490381	0	0	0	1	1	NA
129	chr5:491906-491966	-1	0	0.0573539	2	1	NA
131	chr5:493911-494014	0	1	0.0573539	2	1	NA
134	chr5:496233-496294	-1	0	0.0573539	2	1	NA
136	chr5:499571-499631	0	0	0	1	1	NA
138	chr5:501526-501597	-8	0	0.458831	2	1	NA
146	chr5:509700-509786	0	0	0	1	1	NA
148	chr5:514304-514383	0	0	0	1	1	NA
151	chr5:518270-518537	0	0	0	1	1	NA
152	chr5:518854-518913	0	0	0	1	1	NA
153	chr5:520858-520919	0	0	0	1	1	NA
155	chr5:523008-523093	0	0	0	1	1	NA
157	chr5:524228-524306	-92	0	5.27656	2	1	NA
158	chr5:524526-524620	0	0	0	1	1	NA
159	chr5:525826-525956	0	0	0	1	1	NA
160	chr5:526675-526793	0	0	0	1	1	NA
161	chr5:527119-527182	0	1	0.0574485	2	1	NA
164	chr5:529122-529331	0	1	0.0574485	2	1	NA
165	chr5:530112-530266	0	0	0	1	1	NA
166	chr5:530376-530576	0	0	0	1	1	NA
168	chr5:534403-534533	0	0	0	1	1	NA
169	chr5:534679-534733	0	0	0	1	1	NA
172	chr5:538002-538264	0	0	0	1	1	NA
173	chr5:539047-539106	0	0	0	1	1	NA
174	chr5:540845-540908	0	0	0	1	1	NA
175	chr5:541743-541795	0	0	0	1	1	NA
178	chr5:544196-544263	0	0	0	1	1	NA
179	chr5:544987-545214	0	24	4.4965	2	2	NA
181	chr5:549904-549943	0	0	0	1	1	NA
182	chr5:549983-550016	0	0	0	1	1	NA
183	chr5:551253-551313	0	1	0.057639	2	1	NA
184	chr5:551845-551913	-1	0	0.057639	2	1	NA
187	chr5:556349-556409	0	1	0.0990115	2	2	NA
191	chr5:560432-560496	0	0	0	1	1	NA
192	chr5:560686-560796	-1	0	0.0573539	2	1	NA
194	chr5:566863-567007	0	0	0	1	1	NA
195	chr5:567377-567643	0	0	0	1	1	NA
197	chr5:571209-571302	0	32	2.04925	3	1	NA
199	chr5:573871-573973	0	0	0	1	1	NA
200	chr5:574142-574202	0	0	0	1	1	NA
203	chr5:579475-579534	0	0	0	1	1	NA
204	chr5:580704-580765	0	0	0	1	1	NA
206	chr5:582627-582810	0	0	0	1	1	NA
208	chr5:585472-585533	0	0	0	1	1	NA
209	chr5:586053-586283	0	0	0	1	1	NA
210	chr5:587381-587441	0	1	0.057639	2	1	NA
211	chr5:587741-588122	0	0	0	1	1	NA
212	chr5:588674-588734	0	0	0	1	1	NA
213	chr5:592850-593011	-65	0	6.47822	2	2	NA
214	chr5:593404-593476	0	0	0	1	1	NA
216	chr5:602780-602845	0	0	0	1	1	NA
217	chr5:603528-603816	-43	86	6.09155	4	2	NA
218	chr5:603868-603967	0	0	0	1	1	NA
219	chr5:604650-604721	0	0	0	1	1	NA
221	chr5:606618-606726	0	0	0	1	1	NA
222	chr5:606764-606983	-1	1	0.0829027	3	1	NA
225	chr5:612154-612294	0	1	0.0585206	2	1	NA
226	chr5:613121-613191	0	0	0	1	1	NA
227	chr5:614817-614881	-2	0	0.118262	2	1	NA
229	chr5:619433-619648	0	1	0.0672673	2	1	NA
230	chr5:620873-620943	-651	1	43.8912	4	2	NA
231	chr5:621751-621814	0	1	0.0675737	2	1	NA
232	chr5:622962-623261	-91	3	6.7689	4	1	NA
234	chr5:626166-626226	-362	0	38.3719	2	1	NA

### Sheet: rs57221529
repeat	hg38_coordinates	min_length	max_length	sd_length	unique_lengths	unique_lengths_nonsingleton	beta	p_value	bonferroni
224	chr5:610361-611360	-15	372	22.3284	10	6	-0.327294	6.04253e-21	*
215	chr5:594835-595291	-36	1	14.0775	6	3	-0.1056	2.14292e-20	*
171	chr5:536327-537216	-217	130	82.1664	7	3	-0.0189758	1.64617e-17	*
167	chr5:532087-532563	-179	0	26.1457	5	3	-0.0542735	3.53981e-16	*
228	chr5:616754-617018	-455	8	26.8652	12	8	-0.705728	4.99272e-16	*
177	chr5:543180-543476	-99	348	28.6873	8	3	-0.0603247	7.75626e-15	*
190	chr5:559625-560172	-4	2	1.01273	7	6	-1.72384	9.32142e-15	*
188	chr5:557346-558151	-642	722	128.142	13	8	-0.00960077	4.64277e-14	*
207	chr5:583742-585456	-16	28	11.0205	5	5	0.10741	7.72258e-14	*
176	chr5:542183-542384	-34	498	163.436	15	8	-0.0114852	1.58109e-13	*
186	chr5:554328-555150	-549	1147	346.532	86	46	-0.00354559	1.40054e-12	*
150	chr5:516991-518063	-1115	8	63.7719	5	4	0.195502	3.17481e-09	*
201	chr5:575007-575197	0	216	78.7708	4	3	0.0303846	7.32352e-09	*
142	chr5:507049-507148	-16	8	3.73808	8	7	0.200417	2.81929e-07	*
137	chr5:500399-500969	-76	189	17.8798	7	4	0.100981	2.89075e-07	*
135	chr5:497671-498051	-132	88	57.8197	11	8	-0.0130328	3.1932e-07	*
98	chr5:454978-455099	0	18	8.95658	2	2	-0.0821965	6.4411e-06	*
73	chr5:420763-420942	-1	221	101.066	6	5	-0.00622702	5.0318e-05	*
90	chr5:444649-444923	-23	60	29.0257	4	2	0.0188862	6.93916e-05	*
68	chr5:413289-413335	-2	1	0.546209	4	4	-1.03564	9.3907e-05	*
92	chr5:446832-446888	-3	1	0.973291	5	3	-0.536323	0.000165715	*
62	chr5:403674-403720	-26	3	1.84803	6	5	-0.541667	0.000250118	*
103	chr5:461134-461209	-5	0	2.39794	2	2	0.250046	0.000300468	*
139	chr5:502770-503041	-197	497	43.7337	10	7	0.018818	0.000718708
144	chr5:508151-508723	-212	1	34.023	5	4	-0.0149598	0.00181341
67	chr5:412678-412740	-8	2	1.15769	7	7	-0.423077	0.00377991
70	chr5:415266-415755	-170	5581	941.724	119	42	0.000415735	0.00462328
115	chr5:473119-473187	0	71	11.0333	8	3	-0.0469133	0.00465556
125	chr5:486842-487604	-992	788	394.395	26	9	-0.00215127	0.00675205
87	chr5:441154-441816	-17	24	10.0103	35	26	-0.0389304	0.00945199
63	chr5:404337-404379	-2	0	0.491661	3	2	0.779238	0.0115941
6	chr5:318486-318621	-40	44	16.5157	5	4	-0.0300551	0.0116798
132	chr5:495275-495341	0	8	2.6604	3	2	-0.322705	0.012411
198	chr5:573009-573118	-1	3	0.691356	5	4	-1.90921	0.0165038
196	chr5:570524-570834	-106	125	17.6714	9	4	0.0387707	0.021508
121	chr5:481676-482060	-156	162	84.8969	18	13	0.00339288	0.0425514
205	chr5:581196-581494	-34	0	9.11491	2	2	0.0605417	0.0465588
133	chr5:495352-495996	-385	456	202.386	60	34	-0.00138419	0.0476087
12	chr5:324437-324478	-1	1	0.278165	3	3	-2.0399	0.0492753
130	chr5:492045-492500	-309	192	42.0532	21	15	0.00734012	0.0496071
78	chr5:429157-429401	-65	65	17.8275	5	4	0.0309637	0.0511189
123	chr5:484039-484527	-1201	-177	259.251	9	8	-0.00198559	0.0547908
55	chr5:394222-394696	-76	340	88.0567	16	11	-0.00381175	0.0553528
147	chr5:512201-512552	-147	153	24.6889	5	3	0.611826	0.0769684
49	chr5:383534-383601	-1	1	0.139193	3	2	-1.66287	0.0769691
32	chr5:356422-359449	-2910	2108	773.068	96	18	0.000390947	0.0777627
141	chr5:506867-506931	-6	1	1.33956	5	4	-0.294751	0.0780639
1	chr5:312830-312974	-43	1	10.1339	4	3	0.0425172	0.0811852
110	chr5:467358-468562	-966	46	261.807	16	10	0.00090885	0.0851673
18	chr5:332239-332274	-32	6	2.05935	8	6	0.313517	0.0868551
13	chr5:324765-324834	-2	1	0.17972	3	2	1.42813	0.0911814
101	chr5:459170-459219	-2	2	0.79883	5	4	0.291287	0.0943558
117	chr5:474056-474915	-818	422	162.117	26	17	-0.00146522	0.100241
170	chr5:535636-535804	0	2	0.462053	3	3	0.537679	0.106567
79	chr5:429456-429543	0	12	3.01428	3	3	-0.100674	0.122454
189	chr5:558525-559200	-292	3	25.997	6	4	1.16987	0.131063
149	chr5:515578-516106	-125	84	28.1657	19	11	-0.00974069	0.131379
193	chr5:561701-565868	-4105	2239	1110.95	191	52	-0.000200891	0.132487
154	chr5:522714-522793	-2	2	0.448265	5	4	-0.552929	0.134762
223	chr5:608716-608878	-50	0	23.447	2	2	-0.00938482	0.137065
74	chr5:424038-424544	-6	667	140.537	15	9	0.00136938	0.161459
91	chr5:445311-445391	0	3	0.507933	4	3	-0.337755	0.232356
84	chr5:436174-436354	-1	167	31.8753	10	8	-0.00498786	0.236968
52	chr5:389896-390099	0	6	0.739436	5	5	-0.446134	0.246079
17	chr5:330357-331125	-4	5	1.77548	10	8	-0.0931093	0.260272
145	chr5:508917-509555	-5	5	0.488417	5	3	-0.541422	0.281566
25	chr5:341505-341570	-3	6	1.59257	8	6	-0.109914	0.281997
7	chr5:320149-320192	-57	2	3.3287	5	4	0.316286	0.299228
180	chr5:548750-549315	-749	370	135.313	14	7	-0.0011714	0.332277
24	chr5:340635-341360	-724	60	80.4713	55	34	-0.00183768	0.350569
57	chr5:396952-398488	-1227	616	351.921	56	13	-0.000375966	0.351498
51	chr5:386720-386950	-3	60	12.9456	3	3	-0.0119176	0.355893
185	chr5:552092-553917	-1791	1981	725.728	79	23	-0.000156536	0.38575
26	chr5:343172-343575	-145	188	58.52	16	11	0.00209142	0.410456
36	chr5:370008-370305	-27	140	38.5316	9	6	-0.00323852	0.411681
30	chr5:352154-353055	-776	222	97.3299	13	6	-0.00123725	0.480738
60	chr5:402257-402765	-57	171	20.2973	7	5	0.00636111	0.48438
156	chr5:523580-523619	-1	2	0.476555	4	4	-0.205716	0.506758
77	chr5:426163-427153	-4	16	5.73542	6	6	-0.0161665	0.515031
111	chr5:469339-469728	-1	7	1.94591	4	2	-0.0458571	0.516029
140	chr5:505177-505959	-155	523	68.4858	41	25	-0.00208441	0.525328
143	chr5:507591-508034	23	1357	112.107	45	24	-0.000941896	0.531132
122	chr5:482934-483026	0	1	0.185588	2	2	0.430444	0.546829
220	chr5:605220-605741	-854	124	135.334	11	10	0.000534136	0.627845
162	chr5:528157-528293	-28	1	5.20555	3	2	0.0136585	0.63344
28	chr5:344263-345618	-1511	8216	1251.15	207	39	5.39554e-05	0.674287
53	chr5:391283-392498	-1132	849	230.167	66	28	-0.000229057	0.718016
11	chr5:323988-324101	-1	110	9.607	12	3	-0.00978265	0.735787
35	chr5:366052-366118	-1	2	0.260815	4	2	0.200981	0.739498
96	chr5:450775-450828	-1	1	0.353249	3	3	-0.112459	0.776844
88	chr5:443190-443302	-54	30	17.3265	24	16	-0.00187356	0.814055
72	chr5:418732-418792	0	2	0.276863	2	2	-0.110011	0.843318
29	chr5:348318-348372	-1	2	0.437566	4	4	-0.0649189	0.864884
5	chr5:317708-318343	-399	2541	346.25	149	38	4.02237e-05	0.924686
83	chr5:435135-435303	-40	40	6.02883	3	3	-0.00214623	0.946356
114	chr5:472764-472845	-1	1	0.138969	3	2	-0.0563857	0.96051
37	chr5:370558-370790	-1	1	0.138969	3	2	0.0412347	0.971109
163	chr5:528467-528755	0	1	0.193817	2	2	-0.0141992	0.986043
2	chr5:314132-314216	-1	0	0.0809768	2	2	NA
3	chr5:316487-316548	0	0	0	1	1	NA
4	chr5:317529-317594	-1	2	0.128842	3	1	NA
8	chr5:321637-321704	0	1	0.0816487	2	2	NA
9	chr5:322103-322185	0	0	0	1	1	NA
10	chr5:322406-322485	0	0	0	1	1	NA
14	chr5:325625-325681	-1	2	0.127371	3	1	NA
15	chr5:327745-327818	0	0	0	1	1	NA
16	chr5:329097-329162	0	1	0.0567962	2	1	NA
19	chr5:332765-332828	0	0	0	1	1	NA
20	chr5:333571-333640	0	1	0.056888	2	1	NA
21	chr5:339082-339144	0	1	0.0804509	2	2	NA
22	chr5:339446-339561	-1	0	0.0569803	2	1	NA
23	chr5:340457-340517	-1	1	0.0987999	3	2	NA
27	chr5:344048-344137	0	1	0.0812436	2	2	NA
31	chr5:355219-355305	0	1	0.0567048	2	1	NA
33	chr5:362773-362846	0	0	0	1	1	NA
34	chr5:364309-364376	0	0	0	1	1	NA
38	chr5:371562-371680	0	0	0	1	1	NA
39	chr5:372417-372507	0	0	0	1	1	NA
40	chr5:372575-372678	0	0	0	1	1	NA
41	chr5:373203-373283	0	0	0	1	1	NA
42	chr5:373817-373859	0	0	0	1	1	NA
43	chr5:374625-374685	0	0	0	1	1	NA
44	chr5:377706-377810	0	0	0	1	1	NA
45	chr5:378392-378456	0	0	0	1	1	NA
46	chr5:379194-379252	0	0	0	1	1	NA
47	chr5:380674-380773	0	0	0	1	1	NA
48	chr5:381241-381304	0	0	0	1	1	NA
50	chr5:385075-385142	0	0	0	1	1	NA
54	chr5:392766-392867	-1	0	0.057073	2	1	NA
56	chr5:396774-396838	0	89	5.0795	2	1	NA
58	chr5:399941-400001	0	0	0	1	1	NA
59	chr5:401214-401293	0	3	0.170941	2	1	NA
61	chr5:403025-403088	-1	0	0.0983708	2	2	NA
64	chr5:406257-406338	0	0	0	1	1	NA
65	chr5:407509-407579	0	0	0	1	1	NA
66	chr5:411604-411694	0	1	0.056888	2	1	NA
69	chr5:414238-414311	0	0	0	1	1	NA
71	chr5:416818-417516	-40	0	5.07946	2	2	NA
75	chr5:424998-425098	-1	1	0.0805823	3	1	NA
76	chr5:425288-425360	0	0	0	1	1	NA
80	chr5:431554-431681	-4	1	0.241399	4	1	NA
81	chr5:432381-432467	0	0	0	1	1	NA
82	chr5:434946-435006	0	0	0	1	1	NA
85	chr5:436765-436880	0	0	0	1	1	NA
86	chr5:439041-439114	0	1	0.0982125	2	2	NA
89	chr5:443440-444118	0	2	0.138969	3	2	NA
93	chr5:450223-450295	0	0	0	1	1	NA
94	chr5:450518-450579	0	0	0	1	1	NA
95	chr5:450590-450649	0	0	0	1	1	NA
97	chr5:454777-454850	-3	1	0.320695	4	2	NA
99	chr5:456551-456773	0	1	0.056888	2	1	NA
100	chr5:458170-458221	0	0	0	1	1	NA
102	chr5:460456-460744	-26	0	2.55352	2	2	NA
104	chr5:462591-462654	0	0	0	1	1	NA
105	chr5:463078-463153	0	0	0	1	1	NA
106	chr5:463573-463749	0	0	0	1	1	NA
107	chr5:464028-464283	-52	52	4.19067	4	1	NA
108	chr5:465835-465909	0	0	0	1	1	NA
109	chr5:466023-466083	0	0	0	1	1	NA
112	chr5:470341-470422	0	0	0	1	1	NA
113	chr5:472240-472327	0	0	0	1	1	NA
116	chr5:473285-473360	0	1	0.0803211	2	2	NA
118	chr5:475463-475511	0	3	0.170664	2	1	NA
119	chr5:476492-476559	-7	0	0.398216	2	1	NA
120	chr5:478575-478649	0	0	0	1	1	NA
124	chr5:485748-485819	0	0	0	1	1	NA
126	chr5:487808-487875	0	0	0	1	1	NA
127	chr5:488667-488710	0	0	0	1	1	NA
128	chr5:490268-490381	0	0	0	1	1	NA
129	chr5:491906-491966	-1	0	0.056888	2	1	NA
131	chr5:493911-494014	0	1	0.056888	2	1	NA
134	chr5:496233-496294	-1	0	0.056888	2	1	NA
136	chr5:499571-499631	0	0	0	1	1	NA
138	chr5:501526-501597	-8	0	0.455104	2	1	NA
146	chr5:509700-509786	0	0	0	1	1	NA
148	chr5:514304-514383	0	0	0	1	1	NA
151	chr5:518270-518537	0	0	0	1	1	NA
152	chr5:518854-518913	0	0	0	1	1	NA
153	chr5:520858-520919	0	0	0	1	1	NA
155	chr5:523008-523093	0	0	0	1	1	NA
157	chr5:524228-524306	-92	0	5.2337	2	1	NA
158	chr5:524526-524620	0	0	0	1	1	NA
159	chr5:525826-525956	0	0	0	1	1	NA
160	chr5:526675-526793	0	0	0	1	1	NA
161	chr5:527119-527182	0	1	0.0569803	2	1	NA
164	chr5:529122-529331	0	1	0.0569803	2	1	NA
165	chr5:530112-530266	0	0	0	1	1	NA
166	chr5:530376-530576	0	0	0	1	1	NA
168	chr5:534403-534533	0	0	0	1	1	NA
169	chr5:534679-534733	0	0	0	1	1	NA
172	chr5:538002-538264	0	0	0	1	1	NA
173	chr5:539047-539106	0	0	0	1	1	NA
174	chr5:540845-540908	0	0	0	1	1	NA
175	chr5:541743-541795	0	0	0	1	1	NA
178	chr5:544196-544263	0	0	0	1	1	NA
179	chr5:544987-545214	0	24	4.46109	2	2	NA
181	chr5:549904-549943	0	0	0	1	1	NA
182	chr5:549983-550016	0	0	0	1	1	NA
183	chr5:551253-551313	0	1	0.0571662	2	1	NA
184	chr5:551845-551913	-1	0	0.0571662	2	1	NA
187	chr5:556349-556409	0	1	0.0982125	2	2	NA
191	chr5:560432-560496	0	0	0	1	1	NA
192	chr5:560686-560796	-1	0	0.056888	2	1	NA
194	chr5:566863-567007	0	0	0	1	1	NA
195	chr5:567377-567643	0	0	0	1	1	NA
197	chr5:571209-571302	0	32	2.02287	3	1	NA
199	chr5:573871-573973	0	0	0	1	1	NA
200	chr5:574142-574202	0	0	0	1	1	NA
202	chr5:577314-577641	-24	0	2.71729	2	2	NA
203	chr5:579475-579534	0	0	0	1	1	NA
204	chr5:580704-580765	0	0	0	1	1	NA
206	chr5:582627-582810	0	0	0	1	1	NA
208	chr5:585472-585533	0	0	0	1	1	NA
209	chr5:586053-586283	0	0	0	1	1	NA
210	chr5:587381-587441	0	1	0.056888	2	1	NA
211	chr5:587741-588122	0	0	0	1	1	NA
212	chr5:588674-588734	0	0	0	1	1	NA
213	chr5:592850-593011	-65	0	6.3941	2	2	NA
214	chr5:593404-593476	0	0	0	1	1	NA
216	chr5:602780-602845	0	0	0	1	1	NA
217	chr5:603528-603816	-43	86	6.01166	4	2	NA
218	chr5:603868-603967	0	0	0	1	1	NA
219	chr5:604650-604721	0	0	0	1	1	NA
221	chr5:606618-606726	0	0	0	1	1	NA
222	chr5:606764-606983	-1	1	0.0819232	3	1	NA
225	chr5:612154-612294	0	1	0.0578315	2	1	NA
226	chr5:613121-613191	0	0	0	1	1	NA
227	chr5:614817-614881	-2	0	0.116841	2	1	NA
229	chr5:619433-619648	0	1	0.0662266	2	1	NA
230	chr5:620873-620943	-651	1	43.2092	4	2	NA
231	chr5:621751-621814	0	1	0.066519	2	1	NA
232	chr5:622962-623261	-91	3	6.64166	4	1	NA
233	chr5:624180-624248	-264	0	28.3845	2	2	NA
234	chr5:626166-626226	-362	0	37.1404	2	1	NA
